# Assessment of the Utility of Gene Positioning Biomarkers in the Stratification of Prostate Cancers

**DOI:** 10.1101/728972

**Authors:** Karen J. Meaburn, Tom Misteli

## Abstract

In eukaryotic cells, the genome is spatially organized in a non-random fashion within the confines of the interphase nucleus, and most genes occupy preferred nuclear positions. For some genomic loci these positioning patterns are context specific, reflected in the distinct location of certain genes and chromosomes in different cell types and in disease. Disease-related differential spatial positioning of genes has led to the hypothesis that the spatial reorganization of the genome may be utilized as a diagnostic biomarker. In keeping with this possibility, the positioning patterns of specific genes can be used to reproducibly discriminate benign tissues from cancerous ones. In addition to the use of spatial genome organization for diagnostic purposes, we explore here the potential use of spatial genome organization as a prognostic tool. This is a pressing need since in many cancer types there is a lack of accurate markers to predict the aggressiveness of individual tumors. We find that directional repositioning of *SP100* and *TGFB3* gene loci stratifies prostate cancers of differing Gleason scores. A more peripheral position of *SP100* and *TGFB3* in the nucleus, compared to benign tissues, is associated with low Gleason score cancers, whereas more internal positioning correlates with higher Gleason scores. Conversely, *LMNA* is more internally positioned in many non-metastatic prostate cancers, while its position is indistinguishable from benign tissue in metastatic cancer. Our findings of subtype-specific gene positioning patterns in prostate cancer provides a proof-of-concept for the potential usefulness of spatial gene positioning as a prognostic biomarker.
