## Supplementary material for "Assessment of the Utility of Gene Positioning Biomarkers in the Stratification of Prostate Cancers": Sup Table 2

### Sheet: KS-Test Prob-R SP100
Supplementary Table 2: Pairwise statistical comparisons of SP100 positioning between individual prostate tissues
				Normal								Benign disease						Cancer
	Sample ID	PND		N1	N2	N6	N7	N8	N9	N10		B1	B2	B3	B4	B5		C1	C2	C3	C4	C5	C6	C7	C8	C10	C11	C12	C13	C14	C15	C16	C17	C20	C21	C22	C23	C24	C25	C26	C28	C30	C31	C32
	PND	1		0.0692738	0.608967	0.317629	0.493014	0.318695	0.588814	0.922098		0.000852137	0.0974736	0.00177776	0.141032	0.314002		1.15193e-05	0.0282095	0.616445	0.00795834	0.871977	0.00707945	0.636176	0.695074	0.0552554	0.258346	0.160315	0.159621	0.162871	0.00916597	0.00025623	3.94466e-07	0.00134936	1.16181e-05	0.0183533	0.0212842	5.54238e-05	5.42284e-06	3.69686e-16	4.94313e-06	0.134703	0.414035	0.526613
Normal	N1	0.0692738		1	0.063076	0.0128243	0.021502	0.656484	0.0269164	0.145068		3.88832e-05	0.0286374	8.85532e-05	0.825555	0.0154347		3.90402e-07	0.227788	0.106797	7.65092e-05	0.14201	0.78242	0.0988411	0.0607419	0.948935	0.00993598	0.376992	0.111943	0.641297	0.00026536	2.27427e-05	6.7543e-08	0.720335	0.111107	0.000424292	0.656908	0.164514	0.0475512	0.000133719	0.0331425	0.567285	0.0278479	0.0413207
	N2	0.608967		0.063076	1	0.712342	0.74776	0.147339	0.786464	0.823796		0.0419283	0.599906	0.0814083	0.133725	0.775341		0.00659804	0.0564211	0.517736	0.239065	0.980068	0.0095729	0.844835	0.876849	0.0483498	0.596287	0.163426	0.197602	0.161206	0.17759	0.0242717	0.000428053	0.00724318	0.000235665	0.245131	0.0478683	0.00017247	3.89465e-05	6.57331e-09	0.000423961	0.130895	0.939741	0.740319
	N6	0.317629		0.0128243	0.712342	1	0.703674	0.0629579	0.441206	0.27794		0.249854	0.82545	0.383411	0.0280756	0.906493		0.0166017	0.00323867	0.390333	0.377138	0.429857	0.00155914	0.190936	0.539385	0.00878828	0.179578	0.0344207	0.0338466	0.0532734	0.457668	0.3358	0.00516615	0.000749924	1.52762e-05	0.721067	0.00664011	2.74862e-05	1.02849e-05	1.8237e-11	4.43425e-06	0.0582562	0.675836	0.335261
	N7	0.493014		0.021502	0.74776	0.703674	1	0.111068	0.683803	0.447962		0.103025	0.691829	0.042801	0.0424154	0.806558		0.0279679	0.00859409	0.57165	0.142168	0.55582	0.00437351	0.383719	0.730848	0.0237461	0.287087	0.0601472	0.0347665	0.18509	0.0859201	0.17259	0.00788447	0.00179566	6.4717e-05	0.137261	0.00721386	0.00182434	2.16041e-05	2.79899e-09	1.40904e-05	0.0764686	0.745843	0.916872
	N8	0.318695		0.656484	0.147339	0.0629579	0.111068	1	0.15544	0.496139		0.000409816	0.0171812	0.000984325	0.928587	0.0722283		4.05169e-05	0.554341	0.179892	0.00894046	0.193042	0.365112	0.368547	0.188135	0.689131	0.114113	0.675978	0.240281	0.778112	0.00520875	0.000620604	1.62851e-06	0.38473	0.0231276	0.00968048	0.734231	0.0545107	0.0247635	3.30398e-05	0.00588306	0.876053	0.140022	0.126848
	N9	0.588814		0.0269164	0.786464	0.441206	0.683803	0.15544	1	0.551062		0.0297	0.171789	0.0860729	0.187601	0.961808		0.00460635	0.0308801	0.366645	0.322185	0.484178	0.00492435	0.966488	0.992535	0.0382081	0.618373	0.155329	0.329066	0.060378	0.31108	0.0283866	0.000852309	0.003453	0.000116372	0.518011	0.0324369	0.000108467	2.54476e-05	1.88901e-10	0.000529526	0.114985	0.648099	0.504446
	N10	0.922098		0.145068	0.823796	0.27794	0.447962	0.496139	0.551062	1		0.00608214	0.109145	0.0115244	0.660663	0.369579		0.000274237	0.172491	0.46093	0.0307503	0.665377	0.0416544	0.946839	0.749426	0.122189	0.719001	0.645529	0.700032	0.498356	0.0409861	0.00399825	1.76104e-05	0.0323106	0.000909277	0.0497346	0.369897	0.00236343	0.000353969	7.06933e-08	0.00328015	0.443152	0.41053	0.539783
Benign	B1	0.000852137		3.88832e-05	0.0419283	0.249854	0.103025	0.000409816	0.0297	0.00608214		1	0.229296	0.679627	0.000404399	0.0583371		0.396286	5.88343e-06	0.0183386	0.158773	0.0130306	2.04096e-06	0.00687159	0.0170359	2.2088e-05	0.0017015	0.000213184	0.000156112	0.000334884	0.337761	0.430116	0.161295	2.7674e-07	4.5054e-09	0.119234	4.13152e-05	3.48204e-07	1.76253e-09	2.38385e-16	3.78315e-09	7.39418e-05	0.123493	0.0422761
disease	B2	0.0974736		0.0286374	0.599906	0.82545	0.691829	0.0171812	0.171789	0.109145		0.229296	1	0.125668	0.0597684	0.396645		0.0174335	0.00117897	0.294437	0.160057	0.63258	0.00465156	0.0724669	0.181466	0.0130144	0.193279	0.0219991	0.0190134	0.0648285	0.197333	0.13309	0.00443821	0.00133729	2.30115e-05	0.199786	0.0112595	0.000124599	2.39293e-05	4.07706e-10	2.85168e-05	0.0529835	0.655426	0.18204
	B3	0.00177776		8.85532e-05	0.0814083	0.383411	0.042801	0.000984325	0.0860729	0.0115244		0.679627	0.125668	1	0.000825086	0.267283		0.513326	9.0635e-06	0.0179598	0.934355	0.0156714	6.88462e-06	0.022817	0.0338328	4.13684e-05	0.00334077	0.000924572	0.000742742	0.000314364	0.776323	0.682432	0.162682	7.21756e-07	4.39018e-09	0.189494	5.94428e-05	2.12154e-08	2.27517e-09	7.52653e-17	8.34577e-09	0.000224477	0.091041	0.02268
	B4	0.141032		0.825555	0.133725	0.0280756	0.0424154	0.928587	0.187601	0.660663		0.000404399	0.0597684	0.000825086	1	0.0573139		9.44543e-06	0.857215	0.0775432	0.00544366	0.245676	0.622091	0.257796	0.266683	0.905024	0.118741	0.723618	0.229654	0.686432	0.00352284	0.000192488	8.71922e-07	0.393303	0.040162	0.0108613	0.930641	0.101047	0.0182733	6.54949e-05	0.0898207	0.70657	0.151512	0.0528886
	B5	0.314002		0.0154347	0.775341	0.906493	0.806558	0.0722283	0.961808	0.369579		0.0583371	0.396645	0.267283	0.0573139	1		0.0181238	0.00617623	0.35711	0.597887	0.41192	0.00204489	0.790751	0.653177	0.0179046	0.235939	0.0867221	0.115969	0.0756035	0.519068	0.105748	0.00491887	0.000946243	1.94272e-05	0.719135	0.0295456	8.83231e-05	1.10961e-05	2.37004e-10	9.62893e-05	0.0302627	0.990244	0.596755
Cancer	C1	1.15193e-05		3.90402e-07	0.00659804	0.0166017	0.0279679	4.05169e-05	0.00460635	0.000274237		0.396286	0.0174335	0.513326	9.44543e-06	0.0181238		1	4.03085e-08	0.00073805	0.119531	0.000481885	5.58587e-09	0.000805451	0.0014159	2.91455e-07	8.72241e-05	3.84774e-06	7.80922e-06	3.0253e-06	0.140287	0.568473	0.0648192	1.19323e-09	7.93659e-12	0.0809479	2.02998e-07	1.74321e-09	3.27195e-12	1.14451e-20	1.00807e-11	1.14126e-06	0.00208467	0.00422235
	C2	0.0282095		0.227788	0.0564211	0.00323867	0.00859409	0.554341	0.0308801	0.172491		5.88343e-06	0.00117897	9.0635e-06	0.857215	0.00617623		4.03085e-08	1	0.0113566	0.000109749	0.0515439	0.220319	0.0499894	0.0485074	0.75036	0.0172024	0.550275	0.223175	0.250878	0.000134651	3.29854e-06	2.24032e-09	0.86397	0.169495	0.000825713	0.778342	0.11926	0.061433	0.000138298	0.188647	0.574037	0.0132817	0.007992
	C3	0.616445		0.106797	0.517736	0.390333	0.57165	0.179892	0.366645	0.46093		0.0183386	0.294437	0.0179598	0.0775432	0.35711		0.00073805	0.0113566	1	0.0300607	0.909346	0.0495849	0.716565	0.483874	0.0751753	0.0687447	0.0674977	0.0608439	0.389223	0.0264814	0.0249937	0.000288044	0.0626656	0.000760528	0.0430848	0.0143655	0.0100429	0.000686668	3.54557e-07	8.21605e-06	0.261263	0.430355	0.946624
	C4	0.00795834		7.65092e-05	0.239065	0.377138	0.142168	0.00894046	0.322185	0.0307503		0.158773	0.160057	0.934355	0.00544366	0.597887		0.119531	0.000109749	0.0300607	1	0.0641404	1.48638e-05	0.138941	0.124642	0.000161803	0.0223007	0.00292381	0.00228949	0.000845277	0.881427	0.615486	0.0160546	1.85567e-06	8.9051e-09	0.687835	0.000189244	2.89486e-08	1.66852e-08	7.70417e-17	8.48354e-08	0.000388158	0.314256	0.0143198
	C5	0.871977		0.14201	0.980068	0.429857	0.55582	0.193042	0.484178	0.665377		0.0130306	0.63258	0.0156714	0.245676	0.41192		0.000481885	0.0515439	0.909346	0.0641404	1	0.0425712	0.454262	0.764958	0.230739	0.589381	0.333294	0.106852	0.492648	0.054389	0.00776308	7.31781e-05	0.0281971	0.00143852	0.174418	0.1105	0.000899782	0.000719918	3.46897e-08	0.000424815	0.472952	0.703268	0.667512
	C6	0.00707945		0.78242	0.0095729	0.00155914	0.00437351	0.365112	0.00492435	0.0416544		2.04096e-06	0.00465156	6.88462e-06	0.622091	0.00204489		5.58587e-09	0.220319	0.0495849	1.48638e-05	0.0425712	1	0.0331126	0.00570683	0.502939	0.0035209	0.0697835	0.024381	0.218274	1.2703e-05	1.20601e-06	4.90675e-09	0.412669	0.0747516	3.47212e-05	0.403693	0.0703879	0.226343	0.00256789	0.0452256	0.105426	0.00194774	0.0124095
	C7	0.636176		0.0988411	0.844835	0.190936	0.383719	0.368547	0.966488	0.946839		0.00687159	0.0724669	0.022817	0.257796	0.790751		0.000805451	0.0499894	0.716565	0.138941	0.454262	0.0331126	1	0.942673	0.152793	0.527552	0.39252	0.290756	0.302281	0.0714911	0.0103144	0.000270329	0.0101237	0.000323678	0.125108	0.101438	0.000280354	0.000316999	2.77402e-09	0.00038709	0.226213	0.553217	0.736595
	C8	0.695074		0.0607419	0.876849	0.539385	0.730848	0.188135	0.992535	0.749426		0.0170359	0.181466	0.0338328	0.266683	0.653177		0.0014159	0.0485074	0.483874	0.124642	0.764958	0.00570683	0.942673	1	0.0542311	0.838214	0.294709	0.413039	0.130146	0.120353	0.00895599	7.01723e-05	0.00490697	0.000106861	0.246736	0.0706654	8.09705e-05	2.32848e-05	1.38285e-10	0.000469486	0.180788	0.823316	0.704031
	C10	0.0552554		0.948935	0.0483498	0.00878828	0.0237461	0.689131	0.0382081	0.122189		2.2088e-05	0.0130144	4.13684e-05	0.905024	0.0179046		2.91455e-07	0.75036	0.0751753	0.000161803	0.230739	0.502939	0.152793	0.0542311	1	0.00772046	0.313242	0.124881	0.472391	0.000272756	2.13851e-05	5.3433e-09	0.584549	0.0828643	0.00149228	0.838152	0.039881	0.0388972	1.0492e-05	0.017953	0.679986	0.0512587	0.049582
	C11	0.258346		0.00993598	0.596287	0.179578	0.287087	0.114113	0.618373	0.719001		0.0017015	0.193279	0.00334077	0.118741	0.235939		8.72241e-05	0.0172024	0.0687447	0.0223007	0.589381	0.0035209	0.527552	0.838214	0.00772046	1	0.124365	0.487203	0.0782817	0.0172363	0.00166905	1.90683e-06	0.00119299	0.000170809	0.0366107	0.0831905	3.17331e-05	1.15038e-05	1.25448e-09	0.00104941	0.102856	0.509742	0.145173
	C12	0.160315		0.376992	0.163426	0.0344207	0.0601472	0.675978	0.155329	0.645529		0.000213184	0.0219991	0.000924572	0.723618	0.0867221		3.84774e-06	0.550275	0.0674977	0.00292381	0.333294	0.0697835	0.39252	0.294709	0.313242	0.124365	1	0.795931	0.743312	0.00346641	4.87579e-05	4.22083e-07	0.0812984	0.0151384	0.0115617	0.611565	0.00104955	0.000657563	1.81552e-06	0.0227415	0.902175	0.179204	0.072617
	C13	0.159621		0.111943	0.197602	0.0338466	0.0347665	0.240281	0.329066	0.700032		0.000156112	0.0190134	0.000742742	0.229654	0.115969		7.80922e-06	0.223175	0.0608439	0.00228949	0.106852	0.024381	0.290756	0.413039	0.124881	0.487203	0.795931	1	0.290807	0.00579001	5.01521e-05	7.25952e-07	0.0187911	0.00351875	0.0178794	0.343095	0.00233333	0.000400279	9.9167e-07	0.0210093	0.786182	0.149827	0.0589086
	C14	0.162871		0.641297	0.161206	0.0532734	0.18509	0.778112	0.060378	0.498356		0.000334884	0.0648285	0.000314364	0.686432	0.0756035		3.0253e-06	0.250878	0.389223	0.000845277	0.492648	0.218274	0.302281	0.130146	0.472391	0.0782817	0.743312	0.290807	1	0.000792768	0.000594862	4.3293e-07	0.174828	0.00251534	0.00235495	0.283767	0.0326042	0.00323487	2.84155e-06	0.00204702	0.889355	0.0872838	0.255213
	C15	0.00916597		0.00026536	0.17759	0.457668	0.0859201	0.00520875	0.31108	0.0409861		0.337761	0.197333	0.776323	0.00352284	0.519068		0.140287	0.000134651	0.0264814	0.881427	0.054389	1.2703e-05	0.0714911	0.120353	0.000272756	0.0172363	0.00346641	0.00579001	0.000792768	1	0.634577	0.0318478	4.91544e-06	7.53002e-08	0.711506	0.000450418	1.59605e-07	1.39906e-08	7.49357e-15	3.91474e-07	0.00147182	0.389571	0.117737
	C16	0.00025623		2.27427e-05	0.0242717	0.3358	0.17259	0.000620604	0.0283866	0.00399825		0.430116	0.13309	0.682432	0.000192488	0.105748		0.568473	3.29854e-06	0.0249937	0.615486	0.00776308	1.20601e-06	0.0103144	0.00895599	2.13851e-05	0.00166905	4.87579e-05	5.01521e-05	0.000594862	0.634577	1	0.0261736	1.4028e-07	1.32694e-09	0.29633	4.93233e-06	1.34555e-07	8.99539e-10	4.44848e-17	1.20149e-10	0.000138367	0.0238675	0.131094
	C17	3.94466e-07		6.7543e-08	0.000428053	0.00516615	0.00788447	1.62851e-06	0.000852309	1.76104e-05		0.161295	0.00443821	0.162682	8.71922e-07	0.00491887		0.0648192	2.24032e-09	0.000288044	0.0160546	7.31781e-05	4.90675e-09	0.000270329	7.01723e-05	5.3433e-09	1.90683e-06	4.22083e-07	7.25952e-07	4.3293e-07	0.0318478	0.0261736	1	1.79923e-10	9.96914e-13	0.00532182	1.14259e-08	2.07513e-10	1.50404e-13	3.47431e-21	4.85137e-13	4.68235e-07	0.000434973	0.00104558
	C20	0.00134936		0.720335	0.00724318	0.000749924	0.00179566	0.38473	0.003453	0.0323106		2.7674e-07	0.00133729	7.21756e-07	0.393303	0.000946243		1.19323e-09	0.86397	0.0626656	1.85567e-06	0.0281971	0.412669	0.0101237	0.00490697	0.584549	0.00119299	0.0812984	0.0187911	0.174828	4.91544e-06	1.4028e-07	1.79923e-10	1	0.267392	1.21008e-05	0.504062	0.43315	0.206801	0.000598337	0.0235679	0.109723	0.00189174	0.00404013
	C21	1.16181e-05		0.111107	0.000235665	1.52762e-05	6.4717e-05	0.0231276	0.000116372	0.000909277		4.5054e-09	2.30115e-05	4.39018e-09	0.040162	1.94272e-05		7.93659e-12	0.169495	0.000760528	8.9051e-09	0.00143852	0.0747516	0.000323678	0.000106861	0.0828643	0.000170809	0.0151384	0.00351875	0.00251534	7.53002e-08	1.32694e-09	9.96914e-13	0.267392	1	1.43842e-06	0.0271274	0.762558	0.263309	0.165635	0.698619	0.019892	2.94641e-05	5.14693e-05
	C22	0.0183533		0.000424292	0.245131	0.721067	0.137261	0.00968048	0.518011	0.0497346		0.119234	0.199786	0.189494	0.0108613	0.719135		0.0809479	0.000825713	0.0430848	0.687835	0.174418	3.47212e-05	0.125108	0.246736	0.00149228	0.0366107	0.0115617	0.0178794	0.00235495	0.711506	0.29633	0.00532182	1.21008e-05	1.43842e-06	1	0.00079432	1.79919e-07	6.34679e-08	1.8447e-14	3.01691e-06	0.00988643	0.448952	0.0536638
	C23	0.0212842		0.656908	0.0478683	0.00664011	0.00721386	0.734231	0.0324369	0.369897		4.13152e-05	0.0112595	5.94428e-05	0.930641	0.0295456		2.02998e-07	0.778342	0.0143655	0.000189244	0.1105	0.403693	0.101438	0.0706654	0.838152	0.0831905	0.611565	0.343095	0.283767	0.000450418	4.93233e-06	1.14259e-08	0.504062	0.0271274	0.00079432	1	0.0274399	0.0115911	0.00012715	0.135441	0.36021	0.0452387	0.00777611
	C24	5.54238e-05		0.164514	0.00017247	2.74862e-05	0.00182434	0.0545107	0.000108467	0.00236343		3.48204e-07	0.000124599	2.12154e-08	0.101047	8.83231e-05		1.74321e-09	0.11926	0.0100429	2.89486e-08	0.000899782	0.0703879	0.000280354	8.09705e-05	0.039881	3.17331e-05	0.00104955	0.00233333	0.0326042	1.59605e-07	1.34555e-07	2.07513e-10	0.43315	0.762558	1.79919e-07	0.0274399	1	0.600778	0.0750682	0.399509	0.00608191	0.00012593	0.000597968
	C25	5.42284e-06		0.0475512	3.89465e-05	1.02849e-05	2.16041e-05	0.0247635	2.54476e-05	0.000353969		1.76253e-09	2.39293e-05	2.27517e-09	0.0182733	1.10961e-05		3.27195e-12	0.061433	0.000686668	1.66852e-08	0.000719918	0.226343	0.000316999	2.32848e-05	0.0388972	1.15038e-05	0.000657563	0.000400279	0.00323487	1.39906e-08	8.99539e-10	1.50404e-13	0.206801	0.263309	6.34679e-08	0.0115911	0.600778	1	0.278572	0.266949	0.00231349	1.12011e-05	2.79998e-05
	C26	3.69686e-16		0.000133719	6.57331e-09	1.8237e-11	2.79899e-09	3.30398e-05	1.88901e-10	7.06933e-08		2.38385e-16	4.07706e-10	7.52653e-17	6.54949e-05	2.37004e-10		1.14451e-20	0.000138298	3.54557e-07	7.70417e-17	3.46897e-08	0.00256789	2.77402e-09	1.38285e-10	1.0492e-05	1.25448e-09	1.81552e-06	9.9167e-07	2.84155e-06	7.49357e-15	4.44848e-17	3.47431e-21	0.000598337	0.165635	1.8447e-14	0.00012715	0.0750682	0.278572	1	0.112869	4.08533e-07	2.29061e-10	1.19259e-09
	C28	4.94313e-06		0.0331425	0.000423961	4.43425e-06	1.40904e-05	0.00588306	0.000529526	0.00328015		3.78315e-09	2.85168e-05	8.34577e-09	0.0898207	9.62893e-05		1.00807e-11	0.188647	8.21605e-06	8.48354e-08	0.000424815	0.0452256	0.00038709	0.000469486	0.017953	0.00104941	0.0227415	0.0210093	0.00204702	3.91474e-07	1.20149e-10	4.85137e-13	0.0235679	0.698619	3.01691e-06	0.135441	0.399509	0.266949	0.112869	1	0.00698288	0.000158869	7.70905e-06
	C30	0.134703		0.567285	0.130895	0.0582562	0.0764686	0.876053	0.114985	0.443152		7.39418e-05	0.0529835	0.000224477	0.70657	0.0302627		1.14126e-06	0.574037	0.261263	0.000388158	0.472952	0.105426	0.226213	0.180788	0.679986	0.102856	0.902175	0.786182	0.889355	0.00147182	0.000138367	4.68235e-07	0.109723	0.019892	0.00988643	0.36021	0.00608191	0.00231349	4.08533e-07	0.00698288	1	0.0491629	0.183178
	C31	0.414035		0.0278479	0.939741	0.675836	0.745843	0.140022	0.648099	0.41053		0.123493	0.655426	0.091041	0.151512	0.990244		0.00208467	0.0132817	0.430355	0.314256	0.703268	0.00194774	0.553217	0.823316	0.0512587	0.509742	0.179204	0.149827	0.0872838	0.389571	0.0238675	0.000434973	0.00189174	2.94641e-05	0.448952	0.0452387	0.00012593	1.12011e-05	2.29061e-10	0.000158869	0.0491629	1	0.522742
	C32	0.526613		0.0413207	0.740319	0.335261	0.916872	0.126848	0.504446	0.539783		0.0422761	0.18204	0.02268	0.0528886	0.596755		0.00422235	0.007992	0.946624	0.0143198	0.667512	0.0124095	0.736595	0.704031	0.049582	0.145173	0.072617	0.0589086	0.255213	0.117737	0.131094	0.00104558	0.00404013	5.14693e-05	0.0536638	0.00777611	0.000597968	2.79998e-05	1.19259e-09	7.70905e-06	0.183178	0.522742	1
Individual P-values for pair-wise statistical comparisons of the RRDs of SP100 between tissues, using the two-sample 1D KS test. Red denotes a significantly different RRD between the two tissues (P < 0.01). Blue denotes a non-significant difference (P > 0.01); PND, pooled normal distribution.
