## Supplementary material for "Assessment of the Utility of Gene Positioning Biomarkers in the Stratification of Prostate Cancers": Sub Table 3

### Sheet: KS-Test Prob-R TGFB3
Supplementary Table 3: Pairwise statistical comparisons of TGFB3 positioning between individual prostate tissues
				Normal									Benign disease						Cancer
	Sample ID	PND		N3	N4	N6	N7	N11	N12	N13	N14		B1	B6	B7	B8	B9		C1	C3	C4	C5	C6	C7	C8	C9	C10	C14	C15	C16	C20	C21	C23	C24	C25	C26	C27	C29	C30	C31
	PND	1		0.000140099	0.85111	0.570449	0.720061	0.467051	0.889612	0.779234	0.0435538		0.0788871	0.310234	0.216398	0.0907355	0.947919		0.0479555	0.0100922	0.108593	0.08872	1.27169e-08	0.00126962	0.00017234	0.313977	0.0115541	2.26468e-05	0.0521893	0.916484	0.133958	0.0028396	0.202097	0.620726	0.00141055	2.959e-05	0.225632	0.463403	0.228741	0.172594
Normal	N3	0.000140099		1	0.000614921	0.000148895	0.0232718	0.000193986	0.00417926	0.00146845	1.68355e-06		1.13012e-05	6.4266e-05	0.054285	0.0224594	0.0132795		0.00111046	0.196468	0.00172404	5.1276e-06	6.78815e-13	1.0897e-08	0.156676	0.000323608	3.55654e-06	6.63335e-10	0.387051	0.0181085	3.23904e-05	0.00326658	0.0878405	0.0120105	0.604548	0.619232	0.00440979	0.00347093	0.011185	0.000372731
	N4	0.85111		0.000614921	1	0.799719	0.57337	0.834541	0.703551	0.866192	0.392607		0.498971	0.905213	0.126899	0.0678284	0.642842		0.0350337	0.01116	0.0713449	0.549899	0.000480956	0.0950518	0.00533257	0.945343	0.195551	0.00788098	0.0966152	0.730612	0.0997888	0.0107511	0.137327	0.553729	0.00626581	0.00330759	0.771638	0.944629	0.231217	0.282888
	N6	0.570449		0.000148895	0.799719	1	0.479288	0.895303	0.529084	0.987105	0.199376		0.603946	0.999489	0.11189	0.140611	0.548315		0.142163	0.052777	0.110999	0.135976	0.00295914	0.348262	0.000443002	0.512242	0.0322709	0.00436478	0.0263073	0.428067	0.14522	0.00444503	0.074981	0.389756	0.00339889	0.000136859	0.333442	0.507629	0.100293	0.695957
	N7	0.720061		0.0232718	0.57337	0.479288	1	0.278535	0.422331	0.46041	0.0822742		0.0559303	0.318782	0.879456	0.493935	0.936708		0.339164	0.261101	0.234193	0.0297361	4.83381e-06	0.00994154	0.0604061	0.193746	0.00873236	0.000481009	0.485313	0.807062	0.136109	0.105368	0.761715	0.671584	0.067485	0.0282815	0.080939	0.183624	0.641425	0.353389
	N11	0.467051		0.000193986	0.834541	0.895303	0.278535	1	0.617796	0.938877	0.390314		0.654161	0.79139	0.0649558	0.0843726	0.712922		0.0665184	0.0275248	0.124907	0.638825	0.000277974	0.0975444	0.00357111	0.981552	0.22315	0.0106448	0.0275364	0.408543	0.188886	0.00697584	0.042739	0.292161	0.00281782	0.00042255	0.430951	0.725231	0.170942	0.18972
	N12	0.889612		0.00417926	0.703551	0.529084	0.422331	0.617796	1	0.827039	0.086243		0.235947	0.320399	0.21308	0.0880048	0.743719		0.0297799	0.0142384	0.080669	0.20107	2.19519e-05	0.0225526	0.0044868	0.393128	0.0385705	0.00350225	0.118318	0.782992	0.0830407	0.0101597	0.261705	0.678392	0.0117794	0.00182676	0.266897	0.30755	0.135908	0.345656
	N13	0.779234		0.00146845	0.866192	0.987105	0.46041	0.938877	0.827039	1	0.156577		0.741189	0.88241	0.294613	0.157786	0.890893		0.303127	0.171595	0.293038	0.536841	0.00150502	0.108591	0.0347277	0.872514	0.0700869	0.00319106	0.0884188	0.791526	0.61307	0.0622816	0.23347	0.647968	0.0462589	0.0109178	0.654275	0.812501	0.449611	0.403388
	N14	0.0435538		1.68355e-06	0.392607	0.199376	0.0822742	0.390314	0.086243	0.156577	1		0.080681	0.182169	0.00591163	0.00217616	0.0944721		0.00443112	0.000158059	0.00394195	0.596856	0.0605142	0.754651	5.10262e-06	0.39569	0.552973	0.135369	0.00252968	0.0792894	0.0041745	0.000154861	0.00480902	0.0967304	7.07283e-05	6.10625e-06	0.226433	0.202345	0.00431199	0.0139765
Benign	B1	0.0788871		1.13012e-05	0.498971	0.603946	0.0559303	0.654161	0.235947	0.741189	0.080681		1	0.850989	0.0149822	0.0078258	0.164905		0.124931	0.00420469	0.0436743	0.26274	0.00250521	0.113207	0.00269	0.877922	0.0165189	0.00348089	0.00394216	0.119046	0.321006	0.016091	0.0130515	0.113437	0.00186636	6.31776e-05	0.123273	0.274119	0.112993	0.262153
Disease	B6	0.310234		6.4266e-05	0.905213	0.999489	0.318782	0.79139	0.320399	0.88241	0.182169		0.850989	1	0.0696629	0.142288	0.389249		0.0999485	0.0351443	0.0496268	0.325539	0.00934629	0.486425	0.00028486	0.546422	0.0511319	0.0216249	0.0218439	0.258856	0.134694	0.0031943	0.0409688	0.290566	0.00128968	0.000251091	0.431187	0.47212	0.0482176	0.715497
	B7	0.216398		0.054285	0.126899	0.11189	0.879456	0.0649558	0.21308	0.294613	0.00591163		0.0149822	0.0696629	1	0.992316	0.652449		0.142109	0.518854	0.657268	0.0377395	5.28056e-08	0.00135663	0.257313	0.0995806	0.00187012	2.20727e-05	0.663706	0.796988	0.098987	0.467995	0.99951	0.726784	0.185623	0.0799391	0.0793476	0.183737	0.841352	0.0678135
	B8	0.0907355		0.0224594	0.0678284	0.140611	0.493935	0.0843726	0.0880048	0.157786	0.00217616		0.0078258	0.142288	0.992316	1	0.612101		0.142109	0.79706	0.323046	0.0470143	1.23859e-06	0.00377092	0.100297	0.0538962	0.00056245	1.0472e-05	0.728843	0.560001	0.0411546	0.246629	0.979794	0.648649	0.215893	0.032819	0.133277	0.0753692	0.644334	0.0825057
	B9	0.947919		0.0132795	0.642842	0.548315	0.936708	0.712922	0.743719	0.890893	0.0944721		0.164905	0.389249	0.652449	0.612101	1		0.486845	0.24321	0.724401	0.0826866	3.60349e-05	0.0139009	0.0796049	0.568878	0.0209607	0.000363957	0.284237	0.9892	0.623035	0.189478	0.602356	0.979499	0.100271	0.0266397	0.180557	0.349885	0.921946	0.647614
Cancer	C1	0.0479555		0.00111046	0.0350337	0.142163	0.339164	0.0665184	0.0297799	0.303127	0.00443112		0.124931	0.0999485	0.142109	0.142109	0.486845		1	0.0868118	0.213036	0.0161182	4.67449e-05	0.00425443	0.00657651	0.084684	0.000338739	1.78344e-05	0.0522271	0.402582	0.710931	0.0969378	0.152285	0.398055	0.0210771	0.00462683	0.0402751	0.0288874	0.281397	0.675416
	C3	0.0100922		0.196468	0.01116	0.052777	0.261101	0.0275248	0.0142384	0.171595	0.000158059		0.00420469	0.0351443	0.518854	0.79706	0.24321		0.0868118	1	0.301605	0.01291	5.24679e-08	0.000179962	0.798649	0.0429274	3.74369e-05	9.17943e-07	0.786395	0.197942	0.0487555	0.273659	0.469839	0.229205	0.544379	0.493165	0.0508266	0.0216334	0.576151	0.0665251
	C4	0.108593		0.00172404	0.0713449	0.110999	0.234193	0.124907	0.080669	0.293038	0.00394195		0.0436743	0.0496268	0.657268	0.323046	0.724401		0.213036	0.301605	1	0.0250141	6.96286e-08	0.000715093	0.118355	0.155293	0.000550174	7.66473e-06	0.0678156	0.648474	0.37279	0.696697	0.395171	0.619999	0.0259991	0.0122852	0.18794	0.0721704	0.689913	0.0659882
	C5	0.08872		5.1276e-06	0.549899	0.135976	0.0297361	0.638825	0.20107	0.536841	0.596856		0.26274	0.325539	0.0377395	0.0470143	0.0826866		0.0161182	0.01291	0.0250141	1	0.00580752	0.386415	4.30377e-05	0.38177	0.302798	0.0409991	0.00753431	0.18581	0.0462824	0.0016893	0.0274837	0.0245354	0.000424484	1.4271e-05	0.481789	0.435068	0.0176271	0.017481
	C6	1.27169e-08		6.78815e-13	0.000480956	0.00295914	4.83381e-06	0.000277974	2.19519e-05	0.00150502	0.0605142		0.00250521	0.00934629	5.28056e-08	1.23859e-06	3.60349e-05		4.67449e-05	5.24679e-08	6.96286e-08	0.00580752	1	0.0606159	2.07944e-12	0.00127416	0.0335615	0.396374	2.35985e-09	8.49868e-06	2.075e-06	1.51679e-09	6.88201e-08	1.76634e-05	2.71859e-10	5.59075e-14	9.05618e-05	2.83099e-05	7.78133e-08	0.00382561
	C7	0.00126962		1.0897e-08	0.0950518	0.348262	0.00994154	0.0975444	0.0225526	0.108591	0.754651		0.113207	0.486425	0.00135663	0.00377092	0.0139009		0.00425443	0.000179962	0.000715093	0.386415	0.0606159	1	2.66865e-08	0.217413	0.118946	0.214234	0.000140118	0.0109111	0.00140162	2.43926e-06	0.000315328	0.00990353	2.44729e-06	1.92509e-09	0.0502425	0.0385024	0.000210412	0.0897091
	C8	0.00017234		0.156676	0.00533257	0.000443002	0.0604061	0.00357111	0.0044868	0.0347277	5.10262e-06		0.00269	0.00028486	0.257313	0.100297	0.0796049		0.00657651	0.798649	0.118355	4.30377e-05	2.07944e-12	2.66865e-08	1	0.00241787	3.08253e-06	1.64907e-10	0.68128	0.16666	0.0195741	0.182025	0.205142	0.0731249	0.752076	0.653725	0.0171927	0.00398293	0.207387	0.00405053
	C9	0.313977		0.000323608	0.945343	0.512242	0.193746	0.981552	0.393128	0.872514	0.39569		0.877922	0.546422	0.0995806	0.0538962	0.568878		0.084684	0.0429274	0.155293	0.38177	0.00127416	0.217413	0.00241787	1	0.0590819	0.0142391	0.0254638	0.447245	0.184927	0.0191751	0.102795	0.304391	0.0101149	0.00096086	0.3579	0.62308	0.205911	0.0964763
	C10	0.0115541		3.55654e-06	0.195551	0.0322709	0.00873236	0.22315	0.0385705	0.0700869	0.552973		0.0165189	0.0511319	0.00187012	0.00056245	0.0209607		0.000338739	3.74369e-05	0.000550174	0.302798	0.0335615	0.118946	3.08253e-06	0.0590819	1	0.339767	0.000748284	0.0476225	0.000444126	2.91593e-05	0.00162219	0.0076621	6.86409e-06	1.21497e-06	0.0351153	0.0886946	0.00127999	0.00179386
	C14	2.26468e-05		6.63335e-10	0.00788098	0.00436478	0.000481009	0.0106448	0.00350225	0.00319106	0.135369		0.00348089	0.0216249	2.20727e-05	1.0472e-05	0.000363957		1.78344e-05	9.17943e-07	7.66473e-06	0.0409991	0.396374	0.214234	1.64907e-10	0.0142391	0.339767	1	1.65823e-06	0.000407632	2.61605e-06	1.20917e-08	3.53698e-05	0.000631918	1.43638e-08	8.09676e-11	0.00147012	0.000539225	1.48994e-05	0.0011688
	C15	0.0521893		0.387051	0.0966152	0.0263073	0.485313	0.0275364	0.118318	0.0884188	0.00252968		0.00394216	0.0218439	0.663706	0.728843	0.284237		0.0522271	0.786395	0.0678156	0.00753431	2.35985e-09	0.000140118	0.68128	0.0254638	0.000748284	1.65823e-06	1	0.296776	0.0133512	0.154047	0.851794	0.279362	0.352731	0.499647	0.24005	0.174773	0.535158	0.0175957
	C16	0.916484		0.0181085	0.730612	0.428067	0.807062	0.408543	0.782992	0.791526	0.0792894		0.119046	0.258856	0.796988	0.560001	0.9892		0.402582	0.197942	0.648474	0.18581	8.49868e-06	0.0109111	0.16666	0.447245	0.0476225	0.000407632	0.296776	1	0.599666	0.17754	0.801523	0.786731	0.0901425	0.0893836	0.590486	0.745898	0.917376	0.333703
	C20	0.133958		3.23904e-05	0.0997888	0.14522	0.136109	0.188886	0.0830407	0.61307	0.0041745		0.321006	0.134694	0.098987	0.0411546	0.623035		0.710931	0.0487555	0.37279	0.0462824	2.075e-06	0.00140162	0.0195741	0.184927	0.000444126	2.61605e-06	0.0133512	0.599666	1	0.240121	0.103903	0.590037	0.00541656	0.0013391	0.0817199	0.13822	0.289575	0.476525
	C21	0.0028396		0.00326658	0.0107511	0.00444503	0.105368	0.00697584	0.0101597	0.0622816	0.000154861		0.016091	0.0031943	0.467995	0.246629	0.189478		0.0969378	0.273659	0.696697	0.0016893	1.51679e-09	2.43926e-06	0.182025	0.0191751	2.91593e-05	1.20917e-08	0.154047	0.17754	0.240121	1	0.357507	0.125764	0.0785765	0.02562	0.0190309	0.0103717	0.267865	0.0341804
	C23	0.202097		0.0878405	0.137327	0.074981	0.761715	0.042739	0.261705	0.23347	0.00480902		0.0130515	0.0409688	0.99951	0.979794	0.602356		0.152285	0.469839	0.395171	0.0274837	6.88201e-08	0.000315328	0.205142	0.102795	0.00162219	3.53698e-05	0.851794	0.801523	0.103903	0.357507	1	0.804408	0.404467	0.0813804	0.107784	0.0747202	0.888244	0.0852412
	C24	0.620726		0.0120105	0.553729	0.389756	0.671584	0.292161	0.678392	0.647968	0.0967304		0.113437	0.290566	0.726784	0.648649	0.979499		0.398055	0.229205	0.619999	0.0245354	1.76634e-05	0.00990353	0.0731249	0.304391	0.0076621	0.000631918	0.279362	0.786731	0.590037	0.125764	0.804408	1	0.114104	0.0397669	0.0712417	0.159622	0.656517	0.407163
	C25	0.00141055		0.604548	0.00626581	0.00339889	0.067485	0.00281782	0.0117794	0.0462589	7.07283e-05		0.00186636	0.00128968	0.185623	0.215893	0.100271		0.0210771	0.544379	0.0259991	0.000424484	2.71859e-10	2.44729e-06	0.752076	0.0101149	6.86409e-06	1.43638e-08	0.352731	0.0901425	0.00541656	0.0785765	0.404467	0.114104	1	0.756826	0.00143463	0.000452749	0.131804	0.0088392
	C26	2.959e-05		0.619232	0.00330759	0.000136859	0.0282815	0.00042255	0.00182676	0.0109178	6.10625e-06		6.31776e-05	0.000251091	0.0799391	0.032819	0.0266397		0.00462683	0.493165	0.0122852	1.4271e-05	5.59075e-14	1.92509e-09	0.653725	0.00096086	1.21497e-06	8.09676e-11	0.499647	0.0893836	0.0013391	0.02562	0.0813804	0.0397669	0.756826	1	0.0052959	0.00333242	0.136496	0.00120478
	C27	0.225632		0.00440979	0.771638	0.333442	0.080939	0.430951	0.266897	0.654275	0.226433		0.123273	0.431187	0.0793476	0.133277	0.180557		0.0402751	0.0508266	0.18794	0.481789	9.05618e-05	0.0502425	0.0171927	0.3579	0.0351153	0.00147012	0.24005	0.590486	0.0817199	0.0190309	0.107784	0.0712417	0.00143463	0.0052959	1	0.965253	0.364986	0.0349136
	C29	0.463403		0.00347093	0.944629	0.507629	0.183624	0.725231	0.30755	0.812501	0.202345		0.274119	0.47212	0.183737	0.0753692	0.349885		0.0288874	0.0216334	0.0721704	0.435068	2.83099e-05	0.0385024	0.00398293	0.62308	0.0886946	0.000539225	0.174773	0.745898	0.13822	0.0103717	0.0747202	0.159622	0.000452749	0.00333242	0.965253	1	0.249471	0.0595777
	C30	0.228741		0.011185	0.231217	0.100293	0.641425	0.170942	0.135908	0.449611	0.00431199		0.112993	0.0482176	0.841352	0.644334	0.921946		0.281397	0.576151	0.689913	0.0176271	7.78133e-08	0.000210412	0.207387	0.205911	0.00127999	1.48994e-05	0.535158	0.917376	0.289575	0.267865	0.888244	0.656517	0.131804	0.136496	0.364986	0.249471	1	0.124773
	C31	0.172594		0.000372731	0.282888	0.695957	0.353389	0.18972	0.345656	0.403388	0.0139765		0.262153	0.715497	0.0678135	0.0825057	0.647614		0.675416	0.0665251	0.0659882	0.017481	0.00382561	0.0897091	0.00405053	0.0964763	0.00179386	0.0011688	0.0175957	0.333703	0.476525	0.0341804	0.0852412	0.407163	0.0088392	0.00120478	0.0349136	0.0595777	0.124773	1
Individual P-values for pair-wise statistical comparisons of the RRDs of TGFB3 between tissues, using the two-sample 1D KS test. Red denotes a significantly different RRD between the two tissues (P < 0.01). Blue denotes a non-significant difference (P > 0.01); PND, pooled normal distribution.
