## Supplementary material for "Assessment of the Utility of Gene Positioning Biomarkers in the Stratification of Prostate Cancers": Sup Table 4

### Sheet: KS-Test Prob-G SATB1
Supplementary Table 4: Pairwise statistical comparisons of SATB1 positioning between individual prostate tissues
				Normal								Benign disease						Cancer
	Sample ID	PND		N1	N2	N6	N7	N8	N9	N10		B1	B6	B7	B8	B9		C1	C3	C5	C6	C7	C8	C9	C10	C11	C12	C13	C14	C15	C16	C17	C20	C21	C23	C24	C25	C26	C28	C31
	PND	1		0.825789	0.00371673	0.662272	0.83236	0.846028	0.938788	0.28038		0.197291	0.920557	0.597634	0.0808027	0.350742		0.654185	0.000755365	0.645457	0.00518223	0.089593	0.00435889	0.530056	0.530511	0.00173573	0.0364595	0.172906	0.00216917	0.000834724	0.027719	0.100876	9.70824e-07	0.0141342	0.194914	0.0294107	0.358391	0.286123	0.0771923	7.81037e-08
Normal	N1	0.825789		1	0.00972461	0.984862	0.996939	0.503263	0.628649	0.897056		0.166814	0.994027	0.837452	0.0468239	0.266459		0.625514	0.0554987	0.92955	0.0105996	0.707516	0.00384381	0.282171	0.790489	0.112591	0.0517975	0.188072	0.00433957	0.0833432	0.0302655	0.597883	0.00784058	0.0391439	0.857097	0.0232109	0.760599	0.249994	0.2966	0.000452678
	N2	0.00371673		0.00972461	1	0.00301827	0.00303952	0.0482731	0.0319776	0.00379431		0.00896125	0.0440134	0.00514414	0.23826	0.120608		0.00423134	3.71073e-06	0.0176168	0.000428294	5.90356e-05	0.316495	0.169001	0.0118421	5.40312e-06	0.146554	0.207187	0.504129	2.23313e-06	0.073173	0.00101484	4.72932e-09	0.0227756	0.000554665	0.815811	0.00996861	0.0223422	0.000735241	7.42231e-10
	N6	0.662272		0.984862	0.00301827	1	0.994318	0.474713	0.364905	0.681878		0.233883	0.974791	0.529533	0.053515	0.362413		0.817335	0.0232465	0.806224	0.00347278	0.873998	0.0256369	0.208354	0.579136	0.0696515	0.0364607	0.0727762	0.0125912	0.0331696	0.0640435	0.422894	0.00511105	0.0414159	0.991585	0.0395899	0.407967	0.238729	0.791116	0.000150443
	N7	0.83236		0.996939	0.00303952	0.994318	1	0.538734	0.565628	0.794002		0.224932	0.87078	0.868528	0.0462623	0.221586		0.874624	0.0502186	0.9124	0.00912786	0.725565	0.0223664	0.260551	0.734952	0.0724158	0.0298486	0.098334	0.0104152	0.0560652	0.0347095	0.47113	0.0024222	0.0167399	0.943793	0.0244848	0.629611	0.239799	0.340506	0.000177534
	N8	0.846028		0.503263	0.0482731	0.474713	0.538734	1	0.702437	0.232097		0.84852	0.793745	0.401565	0.409161	0.924325		0.368325	0.0011113	0.532862	0.0425814	0.145196	0.217756	0.954	0.578268	0.00457139	0.273773	0.550109	0.183442	0.00223571	0.646395	0.0646951	0.000147095	0.307187	0.257585	0.376492	0.307118	0.94683	0.153854	4.28956e-06
	N9	0.938788		0.628649	0.0319776	0.364905	0.565628	0.702437	1	0.365709		0.288476	0.56098	0.584227	0.193565	0.481505		0.608687	0.0315008	0.641319	0.101706	0.145805	0.0642069	0.626992	0.604001	0.0378153	0.0753016	0.260767	0.00851241	0.00438668	0.0697395	0.199266	0.00015464	0.046725	0.149155	0.0638784	0.466374	0.444367	0.089554	8.69427e-06
	N10	0.28038		0.897056	0.00379431	0.681878	0.794002	0.232097	0.365709	1		0.100057	0.900633	0.77454	0.0808494	0.107969		0.458451	0.100942	0.863548	0.00935648	0.838503	0.000999673	0.326841	0.614271	0.259037	0.0139759	0.0719146	0.00061511	0.144067	0.00777928	0.689847	0.0170317	0.014206	0.935078	0.0108309	0.544517	0.170166	0.320253	0.00119351
Benign	B1	0.197291		0.166814	0.00896125	0.233883	0.224932	0.84852	0.288476	0.100057		1	0.457943	0.177745	0.0772757	0.6149		0.470466	0.000723218	0.284422	0.0118267	0.0571631	0.351829	0.365318	0.164129	0.00200458	0.0527582	0.139705	0.106332	0.00115687	0.810087	0.0294151	5.66357e-05	0.0689243	0.094268	0.122272	0.0698502	0.485099	0.370728	7.44311e-06
Disease	B6	0.920557		0.994027	0.0440134	0.974791	0.87078	0.793745	0.56098	0.900633		0.457943	1	0.847103	0.0643994	0.597333		0.866154	0.0345443	0.972309	0.0335137	0.428993	0.0386011	0.309937	0.916919	0.0783071	0.159592	0.23462	0.0257741	0.0857828	0.0943827	0.581025	0.0046925	0.182809	0.790979	0.183875	0.750161	0.655186	0.404324	0.000417271
	B7	0.597634		0.837452	0.00514414	0.529533	0.868528	0.401565	0.584227	0.77454		0.177745	0.847103	1	0.163308	0.24896		0.686093	0.0207493	0.915104	0.089735	0.338394	0.00326549	0.354296	0.811621	0.0514749	0.0623171	0.204397	0.00523324	0.0157161	0.048716	0.533871	0.000539066	0.0525708	0.342563	0.0316849	0.83523	0.325111	0.210796	4.66147e-05
	B8	0.0808027		0.0468239	0.23826	0.053515	0.0462623	0.409161	0.193565	0.0808494		0.0772757	0.0643994	0.163308	1	0.766992		0.0668024	0.000578672	0.129702	0.0391838	0.00894036	0.106384	0.603373	0.261111	0.000698395	0.29291	0.966469	0.254989	0.000275994	0.221665	0.0204064	4.78015e-07	0.348129	0.00736335	0.53541	0.256915	0.298616	0.00250996	1.29702e-07
	B9	0.350742		0.266459	0.120608	0.362413	0.221586	0.924325	0.481505	0.107969		0.6149	0.597333	0.24896	0.766992	1		0.22222	0.000603449	0.306708	0.0243727	0.0705584	0.195746	0.68951	0.218699	0.00126539	0.286873	0.736797	0.140744	0.00196227	0.866878	0.0493526	1.97716e-05	0.292057	0.133739	0.635373	0.124326	0.796101	0.0832771	3.33714e-07
Cancer	C1	0.654185		0.625514	0.00423134	0.817335	0.874624	0.368325	0.608687	0.458451		0.470466	0.866154	0.686093	0.0668024	0.22222		1	0.0641103	0.446364	0.016094	0.761637	0.082911	0.263642	0.501662	0.0711361	0.0242385	0.147509	0.00801515	0.124185	0.0965417	0.197747	0.00696795	0.011471	0.893716	0.0215397	0.347703	0.113842	0.680019	0.000971068
	C3	0.000755365		0.0554987	3.71073e-06	0.0232465	0.0502186	0.0011113	0.0315008	0.100942		0.000723218	0.0345443	0.0207493	0.000578672	0.000603449		0.0641103	1	0.0301525	2.18452e-05	0.162166	1.64427e-05	0.00513109	0.001898	0.926844	6.11785e-06	0.000458047	7.56922e-07	0.679252	7.36186e-06	0.162569	0.310303	4.06206e-05	0.0108539	8.3951e-06	0.00924443	0.000143734	0.029053	0.023671
	C5	0.645457		0.92955	0.0176168	0.806224	0.9124	0.532862	0.641319	0.863548		0.284422	0.972309	0.915104	0.129702	0.306708		0.446364	0.0301525	1	0.0443503	0.605385	0.00425139	0.732934	0.314494	0.0582748	0.0573348	0.391497	0.0048257	0.037908	0.032926	0.453406	0.00481214	0.128074	0.533178	0.0301569	0.944071	0.225675	0.437029	9.69041e-05
	C6	0.00518223		0.0105996	0.000428294	0.00347278	0.00912786	0.0425814	0.101706	0.00935648		0.0118267	0.0335137	0.089735	0.0391838	0.0243727		0.016094	2.18452e-05	0.0443503	1	0.000746665	2.10285e-05	0.184525	0.0790122	1.82432e-05	0.0124961	0.0891941	0.00023445	1.11521e-06	0.00600246	0.00876172	5.52714e-10	0.300582	0.000740059	0.00150198	0.0559935	0.00937932	0.000131698	4.78143e-10
	C7	0.089593		0.707516	5.90356e-05	0.873998	0.725565	0.145196	0.145805	0.838503		0.0571631	0.428993	0.338394	0.00894036	0.0705584		0.761637	0.162166	0.605385	0.000746665	1	0.000789801	0.077413	0.182211	0.167891	0.00201896	0.00852373	0.000406671	0.230152	0.00444412	0.297551	0.030842	0.00196849	0.803326	0.00449457	0.204863	0.0273768	0.26342	0.00079232
	C8	0.00435889		0.00384381	0.316495	0.0256369	0.0223664	0.217756	0.0642069	0.000999673		0.351829	0.0386011	0.00326549	0.106384	0.195746		0.082911	1.64427e-05	0.00425139	2.10285e-05	0.000789801	1	0.0724189	0.00235266	6.4979e-06	0.0110218	0.125345	0.692272	1.88661e-05	0.496622	0.000203515	1.00923e-08	0.00570317	0.00559051	0.626217	0.00164686	0.0748939	0.0506618	3.35736e-08
	C9	0.530056		0.282171	0.169001	0.208354	0.260551	0.954	0.626992	0.326841		0.365318	0.309937	0.354296	0.603373	0.68951		0.263642	0.00513109	0.732934	0.184525	0.077413	0.0724189	1	0.663484	0.00429875	0.271536	0.859665	0.0780381	0.00380124	0.327559	0.0728464	1.75785e-05	0.527062	0.0707797	0.280702	0.436087	0.883981	0.0284839	1.09614e-06
	C10	0.530511		0.790489	0.0118421	0.579136	0.734952	0.578268	0.604001	0.614271		0.164129	0.916919	0.811621	0.261111	0.218699		0.501662	0.001898	0.314494	0.0790122	0.182211	0.00235266	0.663484	1	0.00300394	0.159366	0.435541	0.012986	0.00547857	0.0512179	0.0762897	0.000148829	0.222324	0.329198	0.0616976	0.69102	0.377584	0.0781107	3.76926e-06
	C11	0.00173573		0.112591	5.40312e-06	0.0696515	0.0724158	0.00457139	0.0378153	0.259037		0.00200458	0.0783071	0.0514749	0.000698395	0.00126539		0.0711361	0.926844	0.0582748	1.82432e-05	0.167891	6.4979e-06	0.00429875	0.00300394	1	1.65009e-05	0.00090172	9.98124e-07	0.934273	1.29279e-05	0.165347	0.434776	2.87553e-05	0.0432169	1.76649e-05	0.0176919	0.000198248	0.0241315	0.0416228
	C12	0.0364595		0.0517975	0.146554	0.0364607	0.0298486	0.273773	0.0753016	0.0139759		0.0527582	0.159592	0.0623171	0.29291	0.286873		0.0242385	6.11785e-06	0.0573348	0.0124961	0.00201896	0.0110218	0.271536	0.159366	1.65009e-05	1	0.37402	0.0491921	1.20472e-05	0.23698	0.00131389	7.34765e-08	0.212357	0.0072857	0.22427	0.0628343	0.244157	0.00695806	1.09568e-09
	C13	0.172906		0.188072	0.207187	0.0727762	0.098334	0.550109	0.260767	0.0719146		0.139705	0.23462	0.204397	0.966469	0.736797		0.147509	0.000458047	0.391497	0.0891941	0.00852373	0.125345	0.859665	0.435541	0.00090172	0.37402	1	0.06381	8.82998e-05	0.211269	0.0268917	7.43445e-06	0.720515	0.0133373	0.379123	0.240333	0.730645	0.0111455	6.88774e-08
	C14	0.00216917		0.00433957	0.504129	0.0125912	0.0104152	0.183442	0.00851241	0.00061511		0.106332	0.0257741	0.00523324	0.254989	0.140744		0.00801515	7.56922e-07	0.0048257	0.00023445	0.000406671	0.692272	0.0780381	0.012986	9.98124e-07	0.0491921	0.06381	1	1.6133e-06	0.40006	0.000218558	6.25109e-10	0.016004	0.00281552	0.719429	0.00609027	0.0259312	0.00255026	3.07923e-10
	C15	0.000834724		0.0833432	2.23313e-06	0.0331696	0.0560652	0.00223571	0.00438668	0.144067		0.00115687	0.0857828	0.0157161	0.000275994	0.00196227		0.124185	0.679252	0.037908	1.11521e-06	0.230152	1.88661e-05	0.00380124	0.00547857	0.934273	1.20472e-05	8.82998e-05	1.6133e-06	1	1.59049e-05	0.0308369	0.292579	2.81045e-05	0.015262	2.44561e-05	0.00443082	0.000178176	0.0434506	0.0590338
	C16	0.027719		0.0302655	0.073173	0.0640435	0.0347095	0.646395	0.0697395	0.00777928		0.810087	0.0943827	0.048716	0.221665	0.866878		0.0965417	7.36186e-06	0.032926	0.00600246	0.00444412	0.496622	0.327559	0.0512179	1.29279e-05	0.23698	0.211269	0.40006	1.59049e-05	1	0.00270909	1.71681e-08	0.0682147	0.0123562	0.503695	0.0237929	0.145529	0.0935494	1.03484e-08
	C17	0.100876		0.597883	0.00101484	0.422894	0.47113	0.0646951	0.199266	0.689847		0.0294151	0.581025	0.533871	0.0204064	0.0493526		0.197747	0.162569	0.453406	0.00876172	0.297551	0.000203515	0.0728464	0.0762897	0.165347	0.00131389	0.0268917	0.000218558	0.0308369	0.00270909	1	0.00217122	0.00329388	0.419807	0.00223521	0.28985	0.0108731	0.211724	9.083e-05
	C20	9.70824e-07		0.00784058	4.72932e-09	0.00511105	0.0024222	0.000147095	0.00015464	0.0170317		5.66357e-05	0.0046925	0.000539066	4.78015e-07	1.97716e-05		0.00696795	0.310303	0.00481214	5.52714e-10	0.030842	1.00923e-08	1.75785e-05	0.000148829	0.434776	7.34765e-08	7.43445e-06	6.25109e-10	0.292579	1.71681e-08	0.00217122	1	3.19129e-08	0.00170729	1.60704e-07	0.0002426	7.42137e-07	0.000805429	0.310333
	C21	0.0141342		0.0391439	0.0227756	0.0414159	0.0167399	0.307187	0.046725	0.014206		0.0689243	0.182809	0.0525708	0.348129	0.292057		0.011471	4.06206e-05	0.128074	0.300582	0.00196849	0.00570317	0.527062	0.222324	2.87553e-05	0.212357	0.720515	0.016004	2.81045e-05	0.0682147	0.00329388	3.19129e-08	1	0.00654911	0.157004	0.233652	0.290921	0.0091054	5.044e-10
	C23	0.194914		0.857097	0.000554665	0.991585	0.943793	0.257585	0.149155	0.935078		0.094268	0.790979	0.342563	0.00736335	0.133739		0.893716	0.0108539	0.533178	0.000740059	0.803326	0.00559051	0.0707797	0.329198	0.0432169	0.0072857	0.0133373	0.00281552	0.015262	0.0123562	0.419807	0.00170729	0.00654911	1	0.0285821	0.166836	0.112575	0.472221	6.66915e-05
	C24	0.0294107		0.0232109	0.815811	0.0395899	0.0244848	0.376492	0.0638784	0.0108309		0.122272	0.183875	0.0316849	0.53541	0.635373		0.0215397	8.3951e-06	0.0301569	0.00150198	0.00449457	0.626217	0.280702	0.0616976	1.76649e-05	0.22427	0.379123	0.719429	2.44561e-05	0.503695	0.00223521	1.60704e-07	0.157004	0.0285821	1	0.0172062	0.301498	0.00492526	2.9921e-09
	C25	0.358391		0.760599	0.00996861	0.407967	0.629611	0.307118	0.466374	0.544517		0.0698502	0.750161	0.83523	0.256915	0.124326		0.347703	0.00924443	0.944071	0.0559935	0.204863	0.00164686	0.436087	0.69102	0.0176919	0.0628343	0.240333	0.00609027	0.00443082	0.0237929	0.28985	0.0002426	0.233652	0.166836	0.0172062	1	0.0767362	0.137851	2.10444e-05
	C26	0.286123		0.249994	0.0223422	0.238729	0.239799	0.94683	0.444367	0.170166		0.485099	0.655186	0.325111	0.298616	0.796101		0.113842	0.000143734	0.225675	0.00937932	0.0273768	0.0748939	0.883981	0.377584	0.000198248	0.244157	0.730645	0.0259312	0.000178176	0.145529	0.0108731	7.42137e-07	0.290921	0.112575	0.301498	0.0767362	1	0.0994849	1.40812e-08
	C28	0.0771923		0.2966	0.000735241	0.791116	0.340506	0.153854	0.089554	0.320253		0.370728	0.404324	0.210796	0.00250996	0.0832771		0.680019	0.029053	0.437029	0.000131698	0.26342	0.0506618	0.0284839	0.0781107	0.0241315	0.00695806	0.0111455	0.00255026	0.0434506	0.0935494	0.211724	0.000805429	0.0091054	0.472221	0.00492526	0.137851	0.0994849	1	0.000206548
	C31	7.81037e-08		0.000452678	7.42231e-10	0.000150443	0.000177534	4.28956e-06	8.69427e-06	0.00119351		7.44311e-06	0.000417271	4.66147e-05	1.29702e-07	3.33714e-07		0.000971068	0.023671	9.69041e-05	4.78143e-10	0.00079232	3.35736e-08	1.09614e-06	3.76926e-06	0.0416228	1.09568e-09	6.88774e-08	3.07923e-10	0.0590338	1.03484e-08	9.083e-05	0.310333	5.044e-10	6.66915e-05	2.9921e-09	2.10444e-05	1.40812e-08	0.000206548	1
Individual P-values for pair-wise statistical comparisons of the RRDs of SATB1 between tissues, using the two-sample 1D KS test. Red denotes a significantly different RRD between the two tissues (P < 0.01). Blue denotes a non-significant difference (P > 0.01); PND, pooled normal distribution.
