## Supplementary material for "Assessment of the Utility of Gene Positioning Biomarkers in the Stratification of Prostate Cancers": Sub Table 5

### Sheet: KS-Test Prob-G LMNA
Supplementary Table 5: Pairwise statistical comparisons of LMNA positioning between individual prostate tissues
				Normal							Benign disease			Cancer
	Sample ID	PND		N5	N6	N7	N10	N15	N16		B2	B3		C2	C5	C11	C18	C19	C20	C21	C22	C26	C28	C32
	PND	1		0.244105	0.30165	0.616655	0.21132	0.742086	0.0104499		0.112603	0.000532958		0.917603	1.0051e-11	4.07799e-07	0.943007	0.487672	0.641626	0.666022	0.0738659	0.000931476	0.00132849	0.553125
Normal	N5	0.244105		1	0.593993	0.0940261	0.788959	0.676819	0.00207105		0.789482	0.315347		0.429387	0.000434221	0.052493	0.487987	0.335696	0.71711	0.131057	0.692035	0.364876	0.184695	0.191806
	N6	0.30165		0.593993	1	0.168914	0.285675	0.716264	0.000712728		0.425652	0.0204895		0.324659	4.5656e-07	0.000340888	0.491194	0.968303	0.975261	0.122263	0.505299	0.0129507	0.016295	0.22754
	N7	0.616655		0.0940261	0.168914	1	0.111989	0.417914	0.226923		0.0984218	0.00111144		0.491667	3.66166e-09	8.5617e-06	0.550134	0.474799	0.368858	0.842267	0.10342	0.0027745	0.00153339	0.213587
	N10	0.21132		0.788959	0.285675	0.111989	1	0.428023	0.00172012		0.465853	0.0346427		0.308934	0.000333552	0.0155648	0.362835	0.198619	0.467401	0.392958	0.614759	0.248109	0.109869	0.269599
	N15	0.742086		0.676819	0.716264	0.417914	0.428023	1	0.00823564		0.560536	0.0388466		0.877065	6.08104e-06	0.00296335	0.857232	0.710264	0.964355	0.262369	0.32146	0.0386294	0.0164335	0.334558
	N16	0.0104499		0.00207105	0.000712728	0.226923	0.00172012	0.00823564	1		0.000653945	8.35375e-07		0.0276263	3.95329e-12	1.73126e-08	0.0926632	0.0107478	0.00400868	0.153251	0.000601856	2.60125e-05	8.73448e-06	0.0865666
Benign	B2	0.112603		0.789482	0.425652	0.0984218	0.465853	0.560536	0.000653945		1	0.25986		0.236492	0.000364408	0.0528543	0.286382	0.259244	0.430909	0.0708698	0.543496	0.0719203	0.267912	0.091962
disease	B3	0.000532958		0.315347	0.0204895	0.00111144	0.0346427	0.0388466	8.35375e-07		0.25986	1		0.00615444	0.0314545	0.785014	0.0178922	0.0139711	0.0166398	0.00144902	0.120553	0.0116641	0.936113	0.00152072
Cancer	C2	0.917603		0.429387	0.324659	0.491667	0.308934	0.877065	0.0276263		0.236492	0.00615444		1	1.11086e-07	0.000117289	0.732345	0.777566	0.752116	0.449504	0.12097	0.0338363	0.00424867	0.725201
	C5	1.0051e-11		0.000434221	4.5656e-07	3.66166e-09	0.000333552	6.08104e-06	3.95329e-12		0.000364408	0.0314545		1.11086e-07	1	0.0339556	1.15555e-05	6.72198e-06	2.96865e-07	1.73903e-07	0.000332137	0.000111171	0.0649857	1.38508e-07
	C11	4.07799e-07		0.052493	0.000340888	8.5617e-06	0.0155648	0.00296335	1.73126e-08		0.0528543	0.785014		0.000117289	0.0339556	1	0.00350632	0.0018483	0.000364707	0.000395134	0.0396194	0.00546593	0.9894	0.000185519
	C18	0.943007		0.487987	0.491194	0.550134	0.362835	0.857232	0.0926632		0.286382	0.0178922		0.732345	1.15555e-05	0.00350632	1	0.750804	0.730687	0.888172	0.371708	0.0349766	0.0210248	0.691697
	C19	0.487672		0.335696	0.968303	0.474799	0.198619	0.710264	0.0107478		0.259244	0.0139711		0.777566	6.72198e-06	0.0018483	0.750804	1	0.856742	0.351482	0.369593	0.0153963	0.013645	0.32545
	C20	0.641626		0.71711	0.975261	0.368858	0.467401	0.964355	0.00400868		0.430909	0.0166398		0.752116	2.96865e-07	0.000364707	0.730687	0.856742	1	0.338943	0.492768	0.0307123	0.0100377	0.378334
	C21	0.666022		0.131057	0.122263	0.842267	0.392958	0.262369	0.153251		0.0708698	0.00144902		0.449504	1.73903e-07	0.000395134	0.888172	0.351482	0.338943	1	0.226938	0.0376671	0.00298621	0.976291
	C22	0.0738659		0.692035	0.505299	0.10342	0.614759	0.32146	0.000601856		0.543496	0.120553		0.12097	0.000332137	0.0396194	0.371708	0.369593	0.492768	0.226938	1	0.19747	0.132455	0.180351
	C26	0.000931476		0.364876	0.0129507	0.0027745	0.248109	0.0386294	2.60125e-05		0.0719203	0.0116641		0.0338363	0.000111171	0.00546593	0.0349766	0.0153963	0.0307123	0.0376671	0.19747	1	0.079532	0.0453712
	C28	0.00132849		0.184695	0.016295	0.00153339	0.109869	0.0164335	8.73448e-06		0.267912	0.936113		0.00424867	0.0649857	0.9894	0.0210248	0.013645	0.0100377	0.00298621	0.132455	0.079532	1	0.00668633
	C32	0.553125		0.191806	0.22754	0.213587	0.269599	0.334558	0.0865666		0.091962	0.00152072		0.725201	1.38508e-07	0.000185519	0.691697	0.32545	0.378334	0.976291	0.180351	0.0453712	0.00668633	1
Individual P-values for pair-wise statistical comparisons of the RRDs of LMNA between tissues, using the two-sample 1D KS test. Red denotes a significantly different RRD between the two tissues (P < 0.01). Blue denotes a non-significant difference (P > 0.01); PND, pooled normal distribution.
